# Activity of epigenetic inhibitors against *Babesia divergens*

**DOI:** 10.1101/2020.12.04.411777

**Authors:** Leen N. Vanheer, Björn F.C. Kafsack

**Affiliations:** Department of Microbiology & Immunology, Weill Cornell Medicine, New York, NY, USA

## Abstract

Babesiosis in a tick-borne parasitic disease of humans and livestock, that has dramatically increased in frequency and geographical range over the past few decades. Infection of cattle often causes large economic losses, and human infection can be fatal in immunocompromised patients. Unlike for malaria, another disease caused by hemoprotozoan parasites, limited treatment options exist for Babesia infections. As epigenetic regulation is a promising target for new anti-parasitic drugs, we screened 324 epigenetic inhibitors against *Babesia divergens* blood stages and identified 75 (23%) and 17 (5%) compounds that displayed ≥90% inhibition at 10 µM and 1 µM, respectively, including over a dozen compounds with activity in the low nanomolar range. We observed differential activity of some inhibitor classes against *Babesia divergens* and *Plasmodium falciparum* parasites and identified pairs of compounds with a high difference in activity, despite a high similarity in chemical structure, highlighting new insights into the development of epigenetic inhibitors as anti-parasitic drugs.
