## Supplementary Data Set 1 for "Activity of epigenetic inhibitors against *Babesia divergens*"

### Sheet: Sheet1
Class	Name	Plasmodium falciparum	Babesia microti	Theileria equi	Theileria annulata	Cytauxzoon felis	Babesia bovis	Babesia divergens	Toxoplasma gondii	Cryptosporidium parvum
KMT	SET1	PF3D7_0629700	BmR1_04g06700	BEWA_010670	TA09890	CF002840	lost	Bdiv_032430c	TGGT1_226810	cgd8_2730
KMT	SET2	PF3D7_1322100	BmR1_04g06675	BEWA_010720	TA09850	CF002842	BBOV_III009070	Bdiv_032370c	TGGT1_257770	cgd5_400
KMT	SET3	PF3D7_0827800	BMR1_01G01675	BEWA_013720	lost	CF004033	BBOV_IV002320	Bdiv_019040c	TGGT1_255970	not identified
KMT	SET4	PF3D7_0910000	not identified	not identified	not identified	not identified	not identified	not identified	not identified	not identified
KMT	SET5	PF3D7_1214200	not identified	not identified	not identified	not identified	not identified	not identified	not identified	not identified
KMT	SET6	PF3D7_1355300	BMR1_01G02770	lost	lost	lost	lost	lost	not identified	cgd7_5090
KMT	SET7	PF3D7_1115200	BMR1_03g03600	BEWA_038200	TA06820	CF002531	BBOV_IV010830	Bdiv_023590c	TGGT1_216080	cgd4_2090
KMT	SET8	PF3D7_0403900	BMR1_02g00765	BEWA_031890	TA21435	CF003015	BBOV_IV004680	Bdiv_028470c	TGGT1_211730	cgd4_370
KMT	SET9	PF3D7_0508100	BMR1_01G01451*	BEWA_012080*	TA05110*	CF001478*	BBOV_I004990*	Bdiv_020200c*	TGGT1_292170	cgd7_980	*degenerated SET domain
KMT	SET10	PF3D7_1221000	BMR1_03g03360	BEWA_028150	TA20495	CF000477	BBOV_IV007160	Bdiv_005750	TGGT1_202490	cgd6_2240
KMT	LSMT-like	PF3D7_1304600	BMR1_01G01400	BEWA_012480	TA05190	CF003322	BBOV_IV001550	Bdiv_019970c	TGGT1_319662	not identified
KMT	ATRX2-like	not identified	BMR1_01G02770	BEWA_052760	TA17850	CF001212	BBOV_III010360**	Bdiv_040160c	TGGT1_242870	not identified	** SET is domain is present in an upstream exon not included in the gene model
KMT	TRX-like	not identified	BMR1_03g02355	BEWA_021000	lost	CF001564	BBOV_III006000	Bdiv_035240	TGGT1_295610	not identified
RMT	PRMT1	PF3D7_1426200	BMR1_01G02160	BEWA_018150	TA15115	CF004318-CF004319***	BBOV_III010530	Bdiv_016770	TGGT1_219520	cgd8_4760	*** methyltransferase domain is split over two gene models
RMT	PRMT5	PF3D7_1361000	BMR1_03g00025	BEWA_033740	TA20055	CF000687	BBOV_IV000750	Bdiv_013180	TGGT1_215560	cgd7_3600
RMT	PRMT3	PF3D7_0811500	lost	lost	lost	lost	BBOV_III002510	Bdiv_036180	TGGT1_252420	cgd5_3770
HKDM	JmJC1	PF3D7_0809900	BMR1_02g02515	BEWA_034040	TA19925	CF000393	BBOV_IV000510	Bdiv_012930	TGGT1_307010	not identified
HKDM	JmJC2	PF3D7_0602800	BmR1_04g07495	BEWA_022090	TA13355	CF000525	lost	lost	TGGT1_259210	not identified
HKDM	Jmj3	PF3D7_1122200	not identified	not identified	not identified	not identified	not identified	not identified	TGGT1_226840	not identified
HKDM	LSD1	PF3D7_1211600	BMR1_03g01050	BEWA_037420	TA06700	CF003384	BBOV_IV010050	Bdiv_022820c	TGGT1_242415	not identified
HKDM	LSD2	PF3D7_0801900	not identified	not identified	not identified	not identified	not identified	not identified	not identified	not identified
DNMT	DNMT	PF3D7_0727300	lost	BEWA_050660	lost	lost	lost	lost	TGGT1_243610	cgd5_2100
HAT	GCN5	PF3D7_0823300	BMR1_02g04055	BEWA_029360	TA20705	CF002186	BBOV_I003750	Bdiv_002030	TGGT1_243440/TGGT1_254555	cgd3_3190
HAT	MYST	PF3D7_1118600	BMR1_03g03615	BEWA_038230	TA06835	CF002528	BBOV_IV010860	Bdiv_023620c	TGGT1_318330	cgd8_250
HAT	HAT1	PF3D7_0416400	BMR1_02g03700	BEWA_008200	TA08795	CF000847	lost	lost	TGGT1_293380	cgd7_60
HAT	ELP3	PF3D7_1227800	BMR1_01G02550	BEWA_018740	TA11600	CF003764	BBOV_III010020	Bdiv_017330c	TGGT1_305480	cgd1_2450
HDAC	HDAC1	PF3D7_0925700	BmR1_04g07070	BEWA_017550	TA12690	CF000756	BBOV_III011020	Bdiv_016230c	TGGT1_227290	cgd6_80
HDAC	HDA1	PF3D7_1472200	BMR1_01G01525	BEWA_012380	TA17590	CF002714	BBOV_IV001800	Bdiv_019700c	TGGT1_202230	cgd8_480
HDAC	HDA2	PF3D7_1008000	BmR1_04g09645****	BEWA_052010	TA18230	CF001633	lost	Bdiv_018270	TGGT1_281420	not identified	**** lost the N-terminal deacetylase domain
HDAC	Sir2A	PF3D7_1328800	not identified	not identified	not identified	not identified	not identified	not identified	TGGT1_227020	cgd7_2030
HDAC	Sir2B	PF3D7_1451400	BMR1_03g04450	BEWA_002530	TA20415	CF000588	BBOV_I003070	Bdiv_000270	TGGT1_410770	not identified
		piroplasm gene models often split the ortholog into multiple gene models in which case the gene model containing the relevant catalytic domain is indicated.
		lost =	present in the common ancestor but now absent in some piroplasms
		not identified =	orthologs could not be identififed in any piroplasm genome
		missing keyresidues/domains, likely inactive
