## Supplementary Data Set 2 for "Activity of epigenetic inhibitors against *Babesia divergens*"

### Sheet: Babesia_Table
Babesia divergens mean percent inhibition at 10 µM and 1 µM
				% inhibition at 10 µM (n=3)		% inhibition at 1 µM (n=3)
Compound	Vendor	Catalog number	Putative Target Class	Mean	±SEM	Mean	±SEM	EC50 ±SEM (n=2-3)
(-)-Epigallocatechin Gallate	Selleck	S2250	Other	0.0642126	0.0163388	0.0224249	0.0116974	> 10 µM
(-)-JQ1	Cayman	11232	Other	0.424588	0.073033	0.050638	0.0466357	> 10 µM
(-)-Neplanocin A	Cayman	10584	HMT	0.586999	0.0973247	0.327945	0.060151	1 µM < EC50 < 10 µM
(-)-Parthenolide	Selleck	S2341	HDAC	0.0415743	0.0451272	0.0495669	0.0278461	> 10 µM
(+)-Abscisic Acid	Cayman	10073	HDAC	-0.0168704	0.0344078	-0.0126688	0.00297117	> 10 µM
(+)-JQ1	Cayman	11187	Other	0.52336	0.0511586	0.0688766	0.0715962	1 µM < EC50 < 10 µM
(R)-PFI-2 (hydrochloride)	Cayman	14678	HMT	0.0701197	0.0116785	-0.00339187	0.0747129	> 10 µM
1-Naphthoic Acid	Cayman	11322	Other	0.00687011	0.0300531	-0.0199908	0.0400887	> 10 µM
2-hexyl-4-Pentynoic Acid	Cayman	15205	HDAC	0.0713118	0.0591366	0.0725316	0.0283184	> 10 µM
2-Methoxyestradiol (2-MeOE2)	Selleck	S1233	Other	0.04903	0.0286243	0.0149207	0.0159945	> 10 µM
2-PCPA (hydrochloride)	Cayman	10010494	HDM	0.0293995	0.0398907	0.000350841	0.0630052	> 10 µM
2,3,5-triacetyl-5-Azacytidine	Cayman	13373	Other	-0.0182132	0.0621155	0.0124933	0.040126	> 10 µM
2,4-Pyridinedicarboxylic Acid	Cayman	11138	HDM	-0.00231759	0.0613829	0.0300486	0.00244452	> 10 µM
3-amino Benzamide	Cayman	10397	Other	-0.0214589	0.00785787	-0.0234644	0.0154829	> 10 µM
3-Deazaneplanocin A	Cayman	13828	HMT	0.161935	0.0526743	0.0575122	0.0299453	> 10 µM
3-Deazaneplanocin A (hydrochloride)	Cayman	11102	HMT	0.276096	0.076531	0.122025	0.0253126	> 10 µM
3,3-Diindolylmethane	Cayman	15927	HDAC	0.052932	0.0910486	-0.0891943	0.0460895	> 10 µM
4-iodo-SAHA	Cayman	10495	HDAC	0.933883	0.00638389	0.536726	0.065593	< 1 µM
4SC-202	Selleck	S7555	HDAC	0.140517	0.0535933	0.0362362	0.00458295	> 10 µM
5-Azacytidine	Cayman	11164	Other	-0.0344239	0.0298456	-0.0747287	0.0613941	> 10 µM
5-Methyl-2-deoxycytidine	Cayman	16166	Other	0.0215234	0.0309105	0.00187272	0.0383026	> 10 µM
5-Methylcytidine	Cayman	16111	Other	-0.0119409	0.046221	-0.0667761	0.0733519	> 10 µM
6-Thioguanine	Cayman	15774	Other	0.0625949	0.0920736	-0.0507709	0.0575296	> 10 µM
A-196	Selleck	S7983	HMT	0.857382	0.0244057	0.148246	0.0864101	1 µM < EC50 < 10 µM
A-366	Selleck	S7572	HMT	0.817106	0.0418798	0.0458464	0.0831885	1 µM < EC50 < 10 µM
A-769662	Selleck	S2697	Kinase	0.0143598	0.0722008	-0.0399331	0.0189942	> 10 µM
A-966492	Selleck	S2197	Other	0.0653142	0.0799223	0.0137949	0.0236336	> 10 µM
Abexinostat (PCI-24781)	Selleck	S1090	HDAC	0.987482	0.00146757	0.860327	0.0312954	< 1 µM
AG-14361	Selleck	S2178	Other	0.0151505	0.0886634	0.0444063	0.0581467	> 10 µM
AG-490 (Tyrphostin B42)	Selleck	S1143	Kinase	-0.0156181	0.0154084	0.0515127	0.01896	> 10 µM
AGK2	Cayman	13145	HDAC	0.143137	0.0968868	0.00541649	0.00407543	> 10 µM
AGK7	Cayman	16152	HDAC	0.0208616	0.0240848	-0.0116801	0.0438625	> 10 µM
AICAR (Acadesine)	Selleck	S1802	Kinase	-0.00129016	0.0271949	-0.0585351	0.0492819	> 10 µM
AK-7	Cayman	14004	HDAC	0.308573	0.0251634	0.0235254	0.0187184	> 10 µM
Alisertib (MLN8237)	Selleck	S1133	Kinase	0.139385	0.0883407	0.0540827	0.0393599	> 10 µM
alpha-Hydroxyglutaric Acid (sodium salt)	Cayman	16374	HDM	0.0180902	0.0416723	-0.0149634	0.0609465	> 10 µM
AMG-900	Selleck	S2719	Kinase	0.0972016	0.116447	0.0234418	0.0334817	> 10 µM
AMI-1	Selleck	S7884	HMT	0.0611816	0.0344832	0.00118749	0.0286008	> 10 µM
Amodiaquine dihydrochloride dihydrate	Selleck	S4589	Other	0.234478	0.091745	-0.137076	0.0162281	> 10 µM
Anacardic Acid	Cayman	13144	HAT	0.00681047	0.0162444	-0.00991669	0.0146575	> 10 µM
Apicidin	Cayman	10575	HDAC	0.963066	0.0134235	0.948796	0.0120985	6.09 nM ± 0.03
AR-42	Selleck	S2244	HDAC	0.987023	0.00322427	0.933454	0.0136361	160.35 nM ± 1.1
AT9283	Selleck	S1134	Kinase	0.935873	0.00889836	0.147925	0.0526228	1 µM < EC50 < 10 µM
Aurora A Inhibitor I	Selleck	S1451	Kinase	0.954595	0.0079436	0.91467	0.0229852	134.5 nM ± 0.51
AZ 960	Selleck	S2214	Kinase	0.990412	0.0063092	0.547984	0.0717021	< 1 µM
AZ6102	Selleck	S7767	Other	0.504475	0.0725877	0.00488247	0.047977	1 µM < EC50 < 10 µM
Azacitidine	Selleck	S1782	Other	-0.0943038	0.0768926	0.016545	0.0211062	> 10 µM
AZD1208	Selleck	S7104	Kinase	0.0718315	0.0408554	0.0928694	0.0165398	> 10 µM
AZD1480	Selleck	S2162	Kinase	0.862524	0.023426	0.0680573	0.0194989	1 µM < EC50 < 10 µM
AZD2461	Selleck	S7029	Other	0.0867705	0.067007	0.0476813	0.0210652	> 10 µM
AZD5153	Selleck	S8344	Other	0.694379	0.0344242	0.141812	0.0030472	1 µM < EC50 < 10 µM
Barasertib (AZD1152-HQPA)	Selleck	S1147	Kinase	0.895765	0.0285747	0.215034	0.172902	1 µM < EC50 < 10 µM
Baricitinib (LY3009104, INCB028050)	Selleck	S2851	Kinase	0.0532046	0.0397663	0.0420744	0.0202655	> 10 µM
Belinostat (PXD101)	Selleck	S1085	HDAC	0.965427	0.00784046	0.82416	0.0477497	< 1 µM
Benzamide	Selleck	S4715	Other	0.0231543	0.0132008	0.0492668	0.00596997	> 10 µM
BG45	Selleck	S7689	HDAC	-0.0416099	0.0247419	-0.0495564	0.0343093	> 10 µM
BGP-15 2HCl	Selleck	S8370	Other	0.0248313	0.0200385	0.0252676	0.0258694	> 10 µM
BI-7273	Selleck	S8179	Other	0.0695273	0.0458094	0.0104854	0.0327543	> 10 µM
BI-847325	Selleck	S7843	Kinase	0.983918	0.00669109	0.894597	0.0166515	< 1 µM
Bisindolylmaleimide IX (Ro 31-8220 Mesylate)	Selleck	S7207	Kinase	0.922708	0.00862794	0.302695	0.213148	1 µM < EC50 < 10 µM
BIX01294 (hydrochloride hydrate)	Cayman	13124	HMT	0.998129	0.00213604	0.909899	0.0254483	251.95 nM ± 0.82
BML-210	Cayman	10005019	HDAC	0.0429651	0.0712366	0.00424339	0.0439394	> 10 µM
BMS-911543	Selleck	S7144	Kinase	0.943603	0.0137902	0.415448	0.120494	1 µM < EC50 < 10 µM
BRD4770	Selleck	S7591	HMT	0.957072	0.013503	0.117158	0.0129386	1 µM < EC50 < 10 µM
BRD73954	Cayman	16919	HDAC	0.029291	0.028248	0.0082123	0.0166223	> 10 µM
Bromosporine	Cayman	14119	Other	0.878226	0.00731621	0.195426	0.15906	1 µM < EC50 < 10 µM
BSI-201	Cayman	11304	Other	0.024826	0.0357251	-0.00645251	0.00895563	> 10 µM
Butyrolactone 3	Cayman	12095	HAT	-0.0587907	0.0485384	-0.0718182	0.00784065	> 10 µM
C646	Cayman	10549	HAT	-0.0280139	0.0214735	-0.00437949	0.0298078	> 10 µM
CAY10398	Cayman	89740	HDAC	0.935515	0.0065974	0.719505	0.0781581	< 1 µM
CAY10591	Cayman	10009797	HDAC	0.411092	0.122672	0.0540881	0.0364731	> 10 µM
CAY10603	Cayman	13146	HDAC	0.990179	0.00390229	0.755634	0.164597	< 1 µM
CAY10669	Cayman	10974	HAT	-0.0133706	0.0500657	0.00585483	0.0460485	> 10 µM
CAY10683	Cayman	15403	HDAC	0.000534299	0.042658	-0.0315877	0.0467918	> 10 µM
CBHA	Cayman	13172	HDAC	0.888913	0.0114598	0.0953475	0.057616	1 µM < EC50 < 10 µM
CCG-100602	Cayman	10787	Other	0.493426	0.0726558	0.0614152	0.0270306	> 10 µM
CEP-33779	Selleck	S2806	Kinase	0.859959	0.0223195	0.0683311	0.0744196	1 µM < EC50 < 10 µM
Cerdulatinib (PRT062070, PRT2070)	Selleck	S7634	Kinase	0.746675	0.0778585	0.0287902	0.111006	1 µM < EC50 < 10 µM
Chaetocin	Selleck	S8068	HMT	0.908048	0.0170991	0.10624	0.0770636	1 µM < EC50 < 10 µM
Chidamide	Cayman	13686	HDAC	0.0914106	0.0215489	0.041729	0.0207026	> 10 µM
CI-994	Cayman	12084	HDAC	0.0382097	0.0154994	-0.0255188	0.00315699	> 10 µM
Citarinostat (ACY-241)	Selleck	S8464	HDAC	0.802187	0.0262135	0.0220761	0.0248012	1 µM < EC50 < 10 µM
Cl-Amidine (trifluoroacetate salt)	Cayman	10599	Other	0.0584011	0.127553	0.00109489	0.0196941	> 10 µM
Clevudine	Selleck	S3001	Other	0.0604858	0.005034	0.0413278	0.00478081	> 10 µM
coumarin-SAHA	Cayman	10671	HDAC	0.943889	0.00877092	0.709951	0.201043	< 1 µM
CPI-0610	Selleck	S7853	Other	0.754955	0.0234135	0.309041	0.0456632	1 µM < EC50 < 10 µM
CPI-1205	Selleck	S8353	HMT	0.136753	0.0268578	0.0319862	0.0273583	> 10 µM
CPI-169	Selleck	S7616	HMT	0.238614	0.130774	0.00185345	0.0242593	> 10 µM
CPI-203	Cayman	15479	Other	0.132003	0.00699054	-0.0390823	0.113345	> 10 µM
CPI-360	Selleck	S7656	HMT	0.453436	0.0670615	0.0346142	0.0236335	> 10 µM
CPI-455 HCl	Selleck	S8287	HDM	0.0493249	0.00737413	0.00635046	0.0124805	> 10 µM
CPI-637	Selleck	S8190	Other	0.872484	0.0198711	0.244522	0.158156	1 µM < EC50 < 10 µM
CPTH2 (hydrochloride)	Cayman	12086	HAT	0.0208605	0.0179633	-0.00968412	0.0223897	> 10 µM
CUDC-101	Cayman	16426	HDAC	0.951437	0.00495456	0.883496	0.0309371	< 1 µM
CUDC-907	Selleck	S2759	HDAC	0.450509	0.131045	-0.0729289	0.022094	> 10 µM
Curcumin	Selleck	S1848	HAT	0.0473726	0.0634225	-0.0258447	0.0676077	> 10 µM
Curcumol	Selleck	S2407	Kinase	-0.00974918	0.0015903	-0.0361111	0.00872456	> 10 µM
CX-6258 HCl	Selleck	S7041	Kinase	0.989332	0.00629325	0.712715	0.0876253	< 1 µM
CYC116	Selleck	S1171	Kinase	0.934902	0.0122825	0.295351	0.102923	1 µM < EC50 < 10 µM
Dacinostat (LAQ824)	Selleck	S1095	HDAC	0.989592	0.00322778	0.980364	0.00641891	111.86 nM ± 0.34
Dacinostat, LAQ824	Cayman	16427	HDAC	0.968938	0.00179345	0.959045	0.00588141	111.86 nM ± 0.34
Daminozide	Cayman	12033	HDM	-0.0172044	0.0135672	-0.0345634	0.0206969	> 10 µM
Danusertib (PHA-739358)	Selleck	S1107	Kinase	0.82014	0.100201	0.144239	0.130181	1 µM < EC50 < 10 µM
Daphnetin	Selleck	S2554	Kinase	-0.066234	0.0610416	-0.023369	0.0380838	> 10 µM
Daprodustat (GSK1278863)	Selleck	S8171	Other	0.0212067	0.0158331	0.00803998	0.0460875	> 10 µM
Daptomycin	Selleck	S1373	Other	0.00408155	0.0528466	-0.0104379	0.0168188	> 10 µM
Decernotinib (VX-509)	Selleck	S7541	Kinase	0.528783	0.0864686	0.210452	0.143964	1 µM < EC50 < 10 µM
Decitabine	Cayman	11166	Other	0.0576061	0.0317218	0.00191857	0.0465034	> 10 µM
Delphinidin (chloride)	Cayman	11012	HAT	0.0199772	0.0481783	-0.00978566	0.0359384	> 10 µM
Divalproex Sodium	Selleck	S1703	HDAC	-0.0639299	0.0319751	-0.0410771	0.0198211	> 10 µM
DMOG	Cayman	71210	Other	0.0315078	0.00290015	-0.00316871	0.0226134	> 10 µM
Droxinostat	Selleck	S1422	HDAC	0.002911	0.058811	0.0272145	0.0274666	> 10 µM
E7449	Selleck	S8419	Other	-0.0359988	0.064602	0.00160938	0.0132186	> 10 µM
EED226	Selleck	S8496	Other	0.426811	0.0986321	-0.0321711	0.0486534	> 10 µM
EI1	Selleck	S7611	HMT	0.892793	0.0307469	0.0965123	0.128667	1 µM < EC50 < 10 µM
Ellagic Acid	Cayman	10569	HMT	-0.00801474	0.0274708	-0.0121856	0.0298725	> 10 µM
ENMD-2076	Selleck	S1181	Kinase	0.951064	0.0047384	0.100002	0.028022	1 µM < EC50 < 10 µM
ENMD-2076 L-(+)-Tartaric acid	Selleck	S2018	Kinase	0.89677	0.0280772	0.0332847	0.0698259	1 µM < EC50 < 10 µM
Entacapone	Selleck	S3147	HMT	0.0217743	0.00774822	0.000214142	0.0219642	> 10 µM
Entinostat (MS-275)	Selleck	S1053	HDAC	0.197037	0.0839201	-0.0442646	0.156191	> 10 µM
Enzastaurin (LY317615)	Selleck	S1055	Kinase	0.590087	0.122476	0.0813815	0.0658495	1 µM < EC50 < 10 µM
EPZ004777	Selleck	S7353	HMT	0.952794	0.01135	0.855013	0.0346152	< 1 µM
EPZ005687	Cayman	13966	HMT	0.941736	0.0056767	0.552319	0.0790501	< 1 µM
EPZ015666(GSK3235025)	Selleck	S7748	HMT	-0.0296895	0.0313717	-0.0118715	0.0394332	> 10 µM
EPZ020411 2HCl	Selleck	S7820	HMT	0.0422382	0.0430653	-0.0205117	0.0524934	> 10 µM
EPZ5676	Cayman	16175	HMT	0.679499	0.0865091	0.178509	0.0928746	1 µM < EC50 < 10 µM
ETC-1002	Selleck	S7953	Kinase	-0.0378271	0.0185655	-0.00948797	0.0289097	> 10 µM
Etoposide	Cayman	12092	HMT	0.943296	0.00974141	0.0647298	0.0224497	1 µM < EC50 < 10 µM
EX-527	Cayman	10009798	HDAC	0.0439569	0.0418669	0.0344687	0.0437733	> 10 µM
F-Amidine (trifluoroacetate salt)	Cayman	10610	Other	-0.0232897	0.0399189	0.0183767	0.0331754	> 10 µM
Fasudil (HA-1077) HCl	Selleck	S1573	Kinase	0.139365	0.138699	0.0402109	0.030307	> 10 µM
Fedratinib (SAR302503, TG101348)	Selleck	S2736	Kinase	0.921995	0.0197497	0.190925	0.143426	1 µM < EC50 < 10 µM
FG-2216	Selleck	S7979	Other	0.0189532	0.0393252	-0.0625192	0.0592685	> 10 µM
Filgotinib (GLPG0634)	Selleck	S7605	Kinase	0.0799021	0.0305249	0.0218119	0.0467371	> 10 µM
Fisetin	Selleck	S2298	HDAC	0.0410551	0.0154015	0.0307723	0.0396372	> 10 µM
FLLL32	Selleck	S7259	Kinase	0.386325	0.15794	0.0555632	0.0156238	> 10 µM
G007-LK	Selleck	S7239	Other	0.924374	0.0077002	0.381328	0.0589537	1 µM < EC50 < 10 µM
Gandotinib (LY2784544)	Selleck	S2179	Kinase	0.997908	0.00217216	0.666017	0.0936347	< 1 µM
Garcinol	Cayman	10566	HAT	0.201335	0.0831687	-0.0491536	0.0225101	> 10 µM
Gemcitabine	Cayman	11690	Other	0.826414	0.00456861	0.748102	0.045991	< 1 µM
Givinostat (ITF2357)	Selleck	S2170	HDAC	0.969201	0.0110872	0.811859	0.0452193	< 1 µM
Go 6983	Selleck	S2911	Kinase	0.962335	0.00577539	0.895243	0.0121289	< 1 µM
Go6976	Selleck	S7119	Kinase	0.857443	0.015967	0.0671561	0.0629327	1 µM < EC50 < 10 µM
GSK-J1 (sodium salt)	Cayman	12054	HDM	-0.0583269	0.0465477	-0.0682083	0.0542579	> 10 µM
GSK-J2 (sodium salt)	Cayman	12056	HDM	0.00767132	0.00842738	-0.0251706	0.0189653	> 10 µM
GSK-J4 (hydrochloride)	Cayman	12073	HDM	0.915779	0.00928487	-0.0801615	0.0582434	1 µM < EC50 < 10 µM
GSK-LSD1 (hydrochloride)	Cayman	16439	HDM	-0.006821	0.00720824	-0.0244091	0.0267931	> 10 µM
GSK1070916	Selleck	S2740	Kinase	0.937587	0.00451064	0.373477	0.106285	1 µM < EC50 < 10 µM
GSK126	Cayman	15415	HMT	0.94061	0.014876	-0.0132111	0.0384774	1 µM < EC50 < 10 µM
GSK1324726A (I-BET726)	Selleck	S7620	Other	0.216146	0.0609139	-0.00278158	0.0722789	> 10 µM
GSK2801	Cayman	14120	Other	0.196392	0.0428189	-0.0663346	0.0319469	> 10 µM
GSK2879552 2HCl	Selleck	S7796	HDM	0.00206759	0.0260893	-0.00926416	0.0261507	> 10 µM
GSK343	Cayman	14094	HMT	0.820131	0.0328013	0.0955077	0.148266	1 µM < EC50 < 10 µM
GSK4112	Cayman	11931	Other	0.261138	0.074903	0.0276952	0.0249335	> 10 µM
GSK503	Selleck	S7804	HMT	0.874804	0.0299429	0.239757	0.196549	1 µM < EC50 < 10 µM
GSK591	Selleck	S8111	HMT	0.0773891	0.0449954	0.019191	0.0274811	> 10 µM
GSK6853	Selleck	S8265	Other	0.803159	0.032069	0.221371	0.119657	1 µM < EC50 < 10 µM
HC Toxin	Cayman	10576	HDAC	0.968893	0.00847574	0.903257	0.0314133	92.82 nM ± 0.45
Hesperadin	Selleck	S1529	Kinase	0.995788	0.0050357	0.894731	0.0249003	< 1 µM
HLCL-61 HCL	Selleck	S8209	HMT	0.167905	0.148933	0.00174641	0.0185803	> 10 µM
HNHA	Cayman	13295	HDAC	-0.0272598	0.0415418	-0.041247	0.0347314	> 10 µM
HPI-4 (Ciliobrevin A)	Selleck	S8249	Other	-0.0471137	0.0182199	0.0222401	0.0280204	> 10 µM
HPOB	Cayman	15066	HDAC	0.466724	0.0488978	0.0496508	0.0302013	> 10 µM
HTH-01-015	Selleck	S7318	Kinase	0.905447	0.0213076	-0.0445814	0.0427379	1 µM < EC50 < 10 µM
I-BET-762	Selleck	S7189	Other	0.0249077	0.0216171	-0.000832402	0.0630001	> 10 µM
I-BET151	Cayman	11181	Other	0.13715	0.0723886	0.0930153	0.131107	> 10 µM
I-BET762	Cayman	10676	Other	0.103221	0.022456	-0.0378719	0.0347799	> 10 µM
I-BRD9	Selleck	S7835	Other	0.830275	0.0365022	0.0535144	0.0388185	1 µM < EC50 < 10 µM
I-CBP112 (hydrochloride)	Cayman	14468	Other	0.0613598	0.0369934	-0.0447412	0.0286123	> 10 µM
Iniparib (BSI-201)	Selleck	S1087	Other	0.0419833	0.025341	0.0790157	0.00526438	> 10 µM
INO-1001 (3-Aminobenzamide)	Selleck	S1132	Other	0.0127371	0.0268297	0.0300247	0.0377586	> 10 µM
IOX1	Cayman	11572	HDM	-0.0554976	0.00662327	-0.0703255	0.0392241	> 10 µM
IOX2	Selleck	S2919	Other	-0.0200479	0.0300836	-0.063925	0.0214876	> 10 µM
Isoliquiritigenin	Cayman	10739	Other	0.0672641	0.0415316	-0.0172095	0.0382526	> 10 µM
ITF 2357	Cayman	11045	HDAC	0.958608	0.00648237	0.828557	0.0275226	< 1 µM
ITSA-1 (ITSA1)	Selleck	S8323	HDAC	0.0447897	0.0142183	0.0339876	0.00665039	> 10 µM
JGB1741	Cayman	10641	HDAC	0.083412	0.0222816	0.00683736	0.064577	> 10 µM
JIB-04	Cayman	15338	HDM	0.9999	0	0.721014	0.220758	< 1 µM
JNJ-7706621	Selleck	S1249	Kinase	0.815127	0.0595033	0.064943	0.0460288	1 µM < EC50 < 10 µM
KC7F2	Selleck	S7946	Other	0.308703	0.129148	0.000912972	0.033608	> 10 µM
KD 5170	Cayman	13214	HDAC	-0.0349283	0.0322438	0.028362	0.0420618	> 10 µM
KW-2449	Selleck	S2158	Kinase	0.718744	0.0877903	0.0141342	0.0325356	1 µM < EC50 < 10 µM
Lestaurtinib	Cayman	12094	Kinase	0.969066	0.00274305	0.965657	0.00689383	87.9 nM ± 0.27
Lificiguat(YC-1)	Selleck	S7958	Other	0.0859305	0.0291568	0.0361767	0.0483385	> 10 µM
LLY-507	Selleck	S7575	HMT	0.987963	0.00581201	0.222946	0.192229	1 µM < EC50 < 10 µM
LMK-235	Selleck	S7569	HDAC	0.894609	0.00670468	0.439063	0.10747	1 µM < EC50 < 10 µM
Lomeguatrib	Cayman	11732	Other	0.0804273	0.0238048	0.0341144	0.0373887	> 10 µM
LW 6	Selleck	S8441	Other	0.241951	0.0271347	0.0297637	0.0195639	> 10 µM
M 344	Cayman	13174	HDAC	0.92804	0.00639636	0.584637	0.024837	< 1 µM
MC 1568	Cayman	16265	HDAC	0.0981931	0.0303572	-0.0142598	0.0614975	> 10 µM
ME0328	Selleck	S7438	Other	-0.000657001	0.00105819	0.0315473	0.0104987	> 10 µM
Metformin HCl	Selleck	S1950	Other	-0.0439417	0.0322889	-0.0542155	0.0992469	> 10 µM
Methylstat (hydrate)	Cayman	11091	HDM	0.409123	0.100136	0.0523743	0.015019	> 10 µM
MG149	Selleck	S7476	HAT	0.0256369	0.00820165	0.017162	0.0363527	> 10 µM
MI-136	Selleck	S7815	HMT	0.841401	0.0478291	0.057834	0.0900192	1 µM < EC50 < 10 µM
MI-2 (hydrochloride)	Cayman	11620	HMT	0.79817	0.0347093	0.152757	0.072294	1 µM < EC50 < 10 µM
MI-3 (Menin-MLL Inhibitor)	Selleck	S7619	HMT	0.701693	0.0694927	0.0877192	0.0271633	1 µM < EC50 < 10 µM
MI-463	Selleck	S7816	HMT	0.836179	0.046203	0.131427	0.042403	1 µM < EC50 < 10 µM
MI-503	Selleck	S7817	HMT	-0.0125288	0.00558046	-0.0121989	0.0366194	> 10 µM
MI-nc (hydrochloride)	Cayman	11621	HMT	0.580284	0.0647434	0.0553245	0.0550889	1 µM < EC50 < 10 µM
Mirin	Cayman	13208	Other	0.101805	0.00807956	0.0505104	0.00929663	> 10 µM
Mitomycin C	Selleck	S8146	Other	0.990071	0.00469362	0.961305	0.0014271	63.96 nM ± 0.24
Mivebresib(ABBV-075)	Selleck	S8400	Other	0.113612	0.0600038	0.00504806	0.0232318	> 10 µM
MK-5108 (VX-689)	Selleck	S2770	Kinase	-0.00336071	0.0155578	0.0354537	0.00415993	> 10 µM
MK-8617	Selleck	S8443	Other	0.0588955	0.0154253	0.0218745	0.0238228	> 10 µM
MK-8745	Selleck	S7065	Kinase	0.135495	0.0221299	-0.00374862	0.0120376	> 10 µM
ML324	Selleck	S7296	HDM	0.943691	0.0108893	-0.0370133	0.00793537	1 µM < EC50 < 10 µM
MLN8054	Selleck	S1100	Kinase	0.122539	0.0570063	0.0151378	0.0224345	> 10 µM
MM-102	Selleck	S7265	HMT	0.102638	0.0458791	-0.0463481	0.0940524	> 10 µM
Mocetinostat (MGCD0103)	Selleck	S1122	HDAC	0.830528	0.0264243	0.0959661	0.0175758	1 µM < EC50 < 10 µM
Momelotinib (CYT387)	Selleck	S2219	Kinase	0.918905	0.0140694	0.324692	0.151171	1 µM < EC50 < 10 µM
MS-275	Cayman	13284	HDAC	0.0970813	0.0372192	-0.0547865	0.0213125	> 10 µM
MS023	Selleck	S8112	HMT	0.094196	0.0370264	0.0338299	0.0310787	> 10 µM
MS049	Selleck	S8147	HMT	-0.011711	0.01494	0.00197038	0.0249216	> 10 µM
MS436	Selleck	S7305	Other	0.159171	0.13599	0.0190856	0.0240636	> 10 µM
N-Oxalylglycine	Cayman	13944	HDM	-0.0563814	0.0453516	-0.0867798	0.031768	> 10 µM
Nexturastat A	Selleck	S7473	HDAC	0.945595	0.00292009	0.666179	0.0780908	< 1 µM
Nicotinamide	Cayman	11127	Other	0.000904974	0.0528405	0.0195072	0.0229114	> 10 µM
Niraparib (MK-4827) tosylate	Selleck	S7625	Other	0.0338671	0.0810197	-0.0435742	0.0509149	> 10 µM
NMS-P118	Selleck	S8363	Other	0.0477087	0.0185017	0.0340946	0.0219997	> 10 µM
NU1025	Selleck	S7730	Other	-0.0407438	0.0254393	-0.0393231	0.011815	> 10 µM
Nullscript	Cayman	16433	HDAC	0.833603	0.0144217	0.378641	0.116394	1 µM < EC50 < 10 µM
NVP-BSK805 2HCl	Selleck	S2686	Kinase	0.944782	0.015169	0.0578404	0.0839318	1 µM < EC50 < 10 µM
NVP-TNKS656	Selleck	S7238	Other	0.00970385	0.02918	0.0168714	0.03304	> 10 µM
Oclacitinib maleate	Selleck	S8195	Kinase	-0.0702536	0.0262294	-0.0633129	0.0438106	> 10 µM
Octyl-alpha-ketoglutarate	Cayman	11970	Other	-0.0132674	0.023679	0.00954831	0.0161802	> 10 µM
OF-1	Selleck	S7681	Other	0.919049	0.00473392	0.0709643	0.0702118	1 µM < EC50 < 10 µM
OG-L002	Selleck	S7237	HDM	0.0696465	0.0067016	0.0287131	0.024268	> 10 µM
OICR-9429	Selleck	S7833	HMT	0.134822	0.125072	-0.0446219	0.0670452	> 10 µM
Olaparib (AZD2281, Ku-0059436)	Selleck	S1060	Other	0.0652701	0.0294792	0.0221607	0.0227702	> 10 µM
ORY-1001 (RG-6016) 2HCl	Selleck	S7795	HDM	-0.00724446	0.0322377	-0.036065	0.0312678	> 10 µM
OTX015	Cayman	15947	Other	0.51961	0.0301523	-0.0363344	0.0785374	1 µM < EC50 < 10 µM
Oxamflatin	Cayman	13176	HDAC	0.951458	0.00613404	0.0241503	0.0427617	1 µM < EC50 < 10 µM
Pacritinib (SB1518)	Selleck	S8057	Kinase	0.919019	0.013901	0.143725	0.208355	1 µM < EC50 < 10 µM
Panobinostat	Cayman	13280	HDAC	0.974796	0.00648645	0.981493	0.00878904	27.16 nM ± 0.05
PCI 34051	Cayman	10444	HDAC	0.163059	0.0345256	0.0309236	0.0160806	> 10 µM
PCI-34051	Selleck	S2012	HDAC	0.112882	0.0202773	0.0300611	0.0170722	> 10 µM
Peficitinib (ASP015K, JNJ-54781532)	Selleck	S7650	Kinase	0.115376	0.0758485	-0.00548994	0.065382	> 10 µM
PF-CBP1 HCl	Selleck	S8180	Other	0.595622	0.105062	0.0208221	0.0151561	1 µM < EC50 < 10 µM
PFI-1	Cayman	11155	Other	-0.0068509	0.0305876	-0.00655616	0.0117009	> 10 µM
PFI-2 HCl	Selleck	S7294	HMT	0.0384767	0.0404881	-0.00489677	0.0305529	> 10 µM
PFI-3	Cayman	15267	Other	0.0113308	0.0318304	-0.00449526	0.0285455	> 10 µM
PFI-4	Selleck	S7906	Other	0.884547	0.0212548	0.135819	0.0971532	1 µM < EC50 < 10 µM
PHA-680632	Selleck	S1454	Kinase	0.0457368	0.109264	0.0184576	0.0303342	> 10 µM
Phenformin HCl	Selleck	S2542	Kinase	-0.00998517	0.0385705	-0.0350043	0.0400171	> 10 µM
Phthalazinone pyrazole	Cayman	10735	Kinase	0.228075	0.0447236	0.0466454	0.043151	> 10 µM
Piceatannol	Cayman	10009366	HDAC	0.0899107	0.0497822	0.0546369	0.00392352	> 10 µM
Picolinamide	Selleck	S4710	Other	0.0228886	0.0192501	0.0498517	0.0114779	> 10 µM
Pimelic Diphenylamide 106	Cayman	13212	HDAC	0.0553138	0.00872882	0.0107843	0.0140734	> 10 µM
Pinometostat (EPZ5676)	Selleck	S7062	HMT	0.624384	0.101224	0.149747	0.197791	1 µM < EC50 < 10 µM
Pirarubicin	Selleck	S1393	Other	0.99753	0.00157195	0.87274	0.0680724	< 1 µM
PJ34 HCl	Selleck	S7300	Other	0.133515	0.0377125	0.0133859	0.0152128	> 10 µM
PNU-74654	Selleck	S8429	Other	0.204426	0.0836713	0.054823	0.047726	> 10 µM
Pracinostat (SB939)	Selleck	S1515	HDAC	0.959045	0.00655429	0.813828	0.0308216	< 1 µM
Procainamide HCl	Selleck	S4294	Other	0.0552381	0.0384732	0.0195829	0.0324572	> 10 µM
PX-478 2HCl	Selleck	S7612	Other	0.111587	0.0490012	0.01597	0.0235134	> 10 µM
Pyroxamide	Cayman	13870	HDAC	0.917888	0.00305799	0.560384	0.0793131	< 1 µM
Quercetin	Selleck	S2391	HDAC	0.0284148	0.013697	-0.0111796	0.0640422	> 10 µM
Quisinostat (JNJ-26481585) 2HCl	Selleck	S1096	HDAC	0.98657	0.00575641	0.996722	0.00207625	4.59 nM ± 0.02
Remodelin	Selleck	S7641	HAT	0.100545	0.101177	-0.0116697	0.0184984	> 10 µM
Resminostat	Selleck	S2693	HDAC	0.928787	0.00604381	0.184546	0.0810945	1 µM < EC50 < 10 µM
Resveratrol	Selleck	S1396	HDAC	0.0580112	0.0179633	0.0581689	0.0581957	> 10 µM
Reversine	Selleck	S7588	Kinase	0.9549	0.0114592	0.883183	0.0528169	< 1 µM
RG-108	Cayman	13302	Other	-0.0121888	0.040053	-0.0132191	0.0375301	> 10 µM
RG2833 (RGFP109)	Selleck	S7292	HDAC	0.0599644	0.0305856	-0.0468229	0.012066	> 10 µM
RGFP966	Cayman	16917	HDAC	0.177899	0.05723	0.000389947	0.067197	> 10 µM
Ricolinostat (ACY-1215)	Selleck	S8001	HDAC	0.908268	0.00964412	0.150257	0.054331	1 µM < EC50 < 10 µM
Roxadustat (FG-4592)	Selleck	S1007	Other	0.0304688	0.0197954	0.0181759	0.0301995	> 10 µM
RSC-133	Cayman	9001839	Other	0.508737	0.133281	0.00355847	0.0250682	1 µM < EC50 < 10 µM
Rucaparib (phosphate)	Cayman	11570	Other	0.721245	0.079093	0.000637405	0.0703864	1 µM < EC50 < 10 µM
Ruxolitinib (INCB018424)	Selleck	S1378	Kinase	0.0149384	0.0509107	0.00591484	0.0141565	> 10 µM
RVX-208	Cayman	16424	Other	0.763993	0.0738255	0.0509352	0.0261079	1 µM < EC50 < 10 µM
S-(5-Adenosyl)-L-methionine (tosylate)	Cayman	16376	HMT	0.0533996	0.0408573	0.0502991	0.0221277	> 10 µM
S-Adenosylhomocysteine	Cayman	13603	HMT	0.0255665	0.0579942	0.0170759	0.021674	> 10 µM
S-Ruxolitinib (INCB018424)	Selleck	S2902	Kinase	0.126137	0.0656541	0.0833025	0.0212539	> 10 µM
Salermide	Cayman	13178	HDAC	0.0103717	0.0156219	0.0099291	0.0415638	> 10 µM
Salvianolic acid B	Selleck	S4735	HDAC	0.206228	0.0634476	0.0417396	0.0318824	> 10 µM
Santacruzamate A (CAY10683)	Selleck	S7595	HDAC	-0.0205771	0.0324822	-0.0473532	0.0403447	> 10 µM
SB939	Cayman	10443	HDAC	0.961264	0.00615674	0.847543	0.020408	< 1 µM
Scriptaid	Cayman	10572	HDAC	0.933689	0.012369	0.375875	0.065669	1 µM < EC50 < 10 µM
Selisistat (EX 527)	Selleck	S1541	HDAC	-0.0403003	0.0133708	0.0426313	0.0613565	> 10 µM
SGC-0946	Selleck	S7079	HMT	0.952293	0.00911767	0.906875	0.0261653	136.81 nM ± 0.93
SGC-CBP30	Cayman	14469	Other	0.254864	0.0857302	0.00201304	0.0145053	> 10 µM
SGC0946	Cayman	13967	HMT	0.9658	0.00684156	0.889119	0.0340199	136.81 nM ± 0.93
SGC2085	Selleck	S8340	HMT	-0.040498	0.0146843	0.00927661	0.0172427	> 10 µM
SGC707	Selleck	S7832	HMT	0.210161	0.144127	0.0200087	0.0181514	> 10 µM
SGI-1027	Cayman	11165	Other	0.998878	0.00161615	0.996597	0.00404581	35.18 nM ± 0.2
SGI-1776 free base	Selleck	S2198	Kinase	0.968987	0.00473251	0.252822	0.18425	1 µM < EC50 < 10 µM
Sinefungin	Cayman	13829	HMT	0.929787	0.00546697	0.0457201	0.0327889	1 µM < EC50 < 10 µM
SirReal2	Selleck	S7845	HDAC	0.176103	0.0366315	-0.0187131	0.0312481	> 10 µM
SIRT1/2 Inhibitor IV	Cayman	14407	HDAC	0.0193261	0.0501747	-0.0581266	0.0226817	> 10 µM
Sirtinol	Cayman	10523	HDAC	0.00774435	0.0183766	0.00385743	0.0298616	> 10 µM
SMI-4a	Selleck	S8005	Kinase	-0.00597146	0.0569912	-0.0180563	0.0198606	> 10 µM
SNS-314	Selleck	S1154	Kinase	0.963445	0.00340842	0.897377	0.0273174	< 1 µM
Sodium 4-Phenylbutyrate	Cayman	11323	HDAC	-0.00414161	0.0281967	-0.0411082	0.0296892	> 10 µM
Sodium Butyrate	Cayman	13121	HDAC	-0.042727	0.0401244	0.00676378	0.0437092	> 10 µM
Sodium Phenylbutyrate	Selleck	S4125	HDAC	0.0402948	0.0197895	0.0325581	0.0229284	> 10 µM
Sotrastaurin	Selleck	S2791	Kinase	0.346098	0.09636	0.0705808	0.0126177	> 10 µM
SP2509	Selleck	S7680	HDM	0.944468	0.00641712	0.00574196	0.0620781	1 µM < EC50 < 10 µM
Splitomicin	Cayman	13168	HDAC	-0.0233248	0.0208461	-0.0672234	0.0415879	> 10 µM
SRT1720 HCl	Selleck	S1129	HDAC	0.789453	0.0726881	-0.0328594	0.081274	1 µM < EC50 < 10 µM
SRT2104 (GSK2245840)	Selleck	S7792	HDAC	0.54372	0.0959767	-0.00539997	0.109562	1 µM < EC50 < 10 µM
SRT2183	Selleck	S8270	HDAC	0.0506905	0.0128217	-0.0148035	0.0809534	> 10 µM
SRT3025 HCl	Selleck	S8481	HDAC	0.426995	0.123795	0.0409614	0.02305	> 10 µM
Suramin (sodium salt)	Cayman	11126	HDAC	0.0921112	0.0535562	0.0398748	0.0155711	> 10 µM
Tacedinaline (CI994)	Selleck	S2818	HDAC	0.0352377	0.0345376	-0.00978554	0.0620244	> 10 µM
TAK-901	Selleck	S2718	Kinase	0.70119	0.079322	0.0457955	0.124623	1 µM < EC50 < 10 µM
Tasquinimod	Selleck	S7617	HDAC	-0.0245394	0.0554568	-0.0227779	0.0071673	> 10 µM
Tenovin-1	Cayman	13085	HDAC	0.365271	0.0817692	0.00696136	0.0393786	> 10 µM
Tenovin-6	Cayman	13086	HDAC	0.952564	0.00591246	0.0326896	0.0305732	1 µM < EC50 < 10 µM
TG101209	Selleck	S2692	Kinase	0.921129	0.0135091	0.196441	0.0985999	1 µM < EC50 < 10 µM
Thioguanine	Selleck	S1774	Other	0.044662	0.0754301	-0.0247766	0.0553622	> 10 µM
Thiomyristoyl	Selleck	S8245	HDAC	0.879611	0.0262424	0.12064	0.0904541	1 µM < EC50 < 10 µM
TMP195	Selleck	S8502	HDAC	0.324255	0.0869503	0.207914	0.00760501	> 10 µM
TMP269	Selleck	S7324	HDAC	0.232213	0.138303	0.0322746	0.0116762	> 10 µM
Tofacitinib (CP-690550)	Selleck	S2789	Kinase	0.00671979	0.0530886	0.0375229	0.0358995	> 10 µM
Tofacitinib (CP-690550) Citrate	Selleck	S5001	Kinase	0.0370747	0.0292501	0.0642017	0.0335403	> 10 µM
Tozasertib (VX-680, MK-0457)	Selleck	S1048	Kinase	0.872692	0.0299823	0.142841	0.169095	1 µM < EC50 < 10 µM
trans-Resveratrol	Cayman	70675	HDAC	0.0583906	0.0224575	0.0160035	0.0300347	> 10 µM
Tranylcypromine (2-PCPA) HCl	Selleck	S4246	HDM	0.0450074	0.0534734	0.0994703	0.0350494	> 10 µM
Trichostatin A	Cayman	89730	HDAC	0.973736	0.00734383	0.947404	0.0108278	278.15 nM ± 0.86
Tubacin	Cayman	13691	HDAC	0.278689	0.0318748	-0.0131167	0.0365427	> 10 µM
Tubastatin A	Cayman	15785	HDAC	0.641504	0.0555063	-0.0240884	0.0715431	1 µM < EC50 < 10 µM
Tubastatin A (trifluoroacetate salt)	Cayman	10559	HDAC	0.59233	0.0476229	-0.00874216	0.0692936	1 µM < EC50 < 10 µM
Tubastatin A HCl	Selleck	S2627	HDAC	0.395555	0.148378	0.0499347	0.0374439	> 10 µM
Tucidinostat (Chidamide)	Selleck	S8567	HDAC	0.0897911	0.0215288	-0.00300798	0.00630147	> 10 µM
UNC0224	Cayman	13631	HMT	0.698687	0.271344	0.0184699	0.0254653	1 µM < EC50 < 10 µM
UNC0321 (trifluoroacetate salt)	Cayman	10582	HMT	0.0250957	0.0838484	0.010973	0.0279575	> 10 µM
UNC0379	Selleck	S7570	HMT	0.9999	0	0.769547	0.0601784	< 1 µM
UNC0631	Cayman	11084	HMT	0.993406	0.00287279	0.989231	0.00719304	43.4 nM ± 0.14
UNC0638	Cayman	10734	HMT	0.980817	0.0082894	0.929389	0.0357751	375.53 nM ± 1.39
UNC0642	Cayman	14604	HMT	0.985838	0.00478141	0.904993	0.0385387	466.55 nM ± 1.51
UNC0646	Cayman	11085	HMT	0.985414	0.00692873	0.939197	0.022519	199.89 nM ± 0.75
UNC1215	Cayman	13968	Other	0.0730794	0.0264126	-0.0205642	0.0165327	> 10 µM
UNC1999	Cayman	14621	HMT	0.99344	0.00422869	0.891947	0.0328364	< 1 µM
UNC3866	Selleck	S8359	HMT	0.0564144	0.0302249	0.0195333	0.0257972	> 10 µM
UNC669	Selleck	S7373	Other	0.0399487	0.0134415	0.0464911	0.0183164	> 10 µM
UPF 1069	Selleck	S8038	Other	0.0516576	0.0329071	-0.000801885	0.0386461	> 10 µM
Valproic Acid (sodium salt)	Cayman	13033	HDAC	-0.0724139	0.0422702	-0.073564	0.0287126	> 10 µM
Veliparib (ABT-888)	Selleck	S1004	Other	0.00272761	0.0222413	0.0109114	0.0365381	> 10 µM
Vorinostat (SAHA, MK0683)	Selleck	S1047	HDAC	0.9382	0.00411261	0.681385	0.0784226	< 1 µM
Vorinostat,SAHA	Cayman	10009929	HDAC	0.953137	0.0101962	0.73793	0.0203778	< 1 µM
WDR5-0103	Cayman	13945	Other	0.0624022	0.0368075	-0.0362782	0.0241067	> 10 µM
WHI-P154	Selleck	S2867	Kinase	0.877235	0.00360984	0.165193	0.0299509	1 µM < EC50 < 10 µM
WP1066	Selleck	S2796	Kinase	0.092146	0.0333805	-0.00950048	0.030356	> 10 µM
WZ4003	Selleck	S7317	Kinase	0.939239	0.0126483	-0.0190825	0.04681	1 µM < EC50 < 10 µM
XL019	Selleck	S7036	Kinase	0.48089	0.0870714	-0.0165243	0.00272876	> 10 µM
Zebularine	Cayman	10975	Other	0.0431248	0.00836892	-0.00732175	0.0230667	> 10 µM
ZM 39923 HCl	Selleck	S8004	Kinase	-0.00295894	0.0349106	0.0279942	0.00626756	> 10 µM
ZM 447439	Selleck	S1103	Kinase	0.939121	0.00631073	0.791624	0.0770291	< 1 µM
